# BrainRBPedia: a resource for RNA-binding proteins relevant to neurodevelopmental disorders

**DOI:** 10.1101/2023.06.07.542483

**Authors:** Kara Han, Michael Wainberg, John A. Calarco, Craig A. Smibert, Howard D. Lipshitz, Hyun O. Lee, Shreejoy J Tripathy

## Abstract

RNA-binding proteins (RBPs) are crucial players in the post-transcriptional regulation of mRNA and play major roles in ensuring proper neuronal development and function. Deficits in RBP function have been implicated in a number of neurodevelopmental disorders including autism spectrum disorder (ASD) and intellectual disability (ID), yet we lack resources that integrate current knowledge of RBP function, tissue expression, and disease association in one place to aid in their experimental characterization. Here we introduce BrainRBPedia – a database of 1072 RBPs with both disease annotations for neurodevelopmental disorders and functional annotations relevant to these disorders, including loss-of-function intolerance and expression specificity to the brain, neurons, and neuronal development. Using these functional annotations, we develop a machine learning model to prioritize RBPs likely to be involved in ASD and ID. Our model indicates that RBPs with high loss-of-function intolerance and those upregulated during neuronal differentiation are disproportionately likely to contribute to ASD and ID etiology. In summary, BrainRBPedia comprises a unique resource for researchers interested in the experimental characterization of RBPs in relation to neurodevelopmental disorders and suggests functional signatures of RBPs likely to play a role in neurodevelopment.
