## Supplementary material for "BrainRBPedia: a resource for RNA-binding proteins relevant to neurodevelopmental disorders": Table S5

### Sheet: Sheet1
Coefficient	Variable	Disorder
1.69587	Extreme pLI	ASD
1.45967	Extreme pLI	ASD
1.22829	Extreme pLI	ASD
1.27878	Extreme pLI	ASD
1.13933	Extreme pLI	ASD
0.966689	High pLI	ASD
0.618635	High pLI	ASD
0.531814	High pLI	ASD
0.348239	High pLI	ASD
0.209792	High pLI	ASD
0.31492	Neuron developmental enrichment (late)	ASD
0.260505	Neuron developmental enrichment (late)	ASD
0.0962685	Neuron developmental enrichment (late)	ASD
0.151299	Neuron developmental enrichment (late)	ASD
0.185595	Neuron developmental enrichment (late)	ASD
0	Neuron developmental enrichment (early)	ASD
0	Neuron developmental enrichment (early)	ASD
0	Neuron developmental enrichment (early)	ASD
0	Neuron developmental enrichment (early)	ASD
0	Neuron developmental enrichment (early)	ASD
0.419705	Extreme pLI	ID
0.408801	Extreme pLI	ID
0.360172	Extreme pLI	ID
0.355678	Extreme pLI	ID
0.508411	Extreme pLI	ID
0	Neuron developmental enrichment (early)	ID
0	Neuron developmental enrichment (early)	ID
-0.0644514	Neuron developmental enrichment (early)	ID
-2.07336e-05	Neuron developmental enrichment (early)	ID
-0.0648601	Neuron developmental enrichment (early)	ID
0	High pLI	ID
0	High pLI	ID
0	High pLI	ID
0	High pLI	ID
0	High pLI	ID
0	Neuron developmental enrichment (late)	ID
0	Neuron developmental enrichment (late)	ID
0	Neuron developmental enrichment (late)	ID
0	Neuron developmental enrichment (late)	ID
0	Neuron developmental enrichment (late)	ID
